# The genomic architecture of a continuous color polymorphism in the European barn owl (*Tyto alba*)

**DOI:** 10.1101/2023.04.03.535036

**Authors:** Tristan Cumer, Ana Paula Machado, Luis M. San-Jose, Anne-Lyse Ducrest, Céline Simon, Alexandre Roulin, Jérôme Goudet

**Affiliations:** Department of Ecology and Evolution, University of Lausanne, Lausanne, Switzerland; Laboratoire Évolution and Diversité Biologique, UMR 5174, CNRS, Université Toulouse III Paul Sabatier, Toulouse, France; Swiss Institute of Bioinformatics, Lausanne, Switzerland

**Keywords:** QTL mapping, Color polymorphism, Selection, Melanin

## Abstract

The maintenance of color polymorphism in populations has fascinated evolutionary biologists for decades. Studies of color variation in wild populations often focus on discrete color traits exhibiting simple inheritance patterns, while studies on continuously varying traits remain rare. Here, we studied the continuous white to rufous color polymorphism in the European barn owl (*Tyto alba*). Using a Genome Wide Association approach on whole-genome data of 75 barn owls sampled across Europe, we identified, in addition to a previously known *MC1R* mutation, two regions involved in this color polymorphism. We show that the combination of the three explains 80.37% (95% credible interval 58.45 to 100%) of the color variation. Among the two newly identified regions, the one on the sexual chromosome (Z) shows a large signal of differentiation in the Swiss population when contrasting individuals with different morph but the same *MC1R* genotype. We suggest it may play a role in the sexual dimorphism observed locally in the species. These results, uncovering two new genomic regions, provide keys to better understand the molecular bases of the color polymorphism as well as the mechanisms responsible for its maintenance in the European barn owl at both continental and local scales.
