## Supplementary material for "The genomic architecture of a continuous color polymorphism in the European barn owl (*Tyto alba*)": Table S1

### Sheet: Table_S1_Samples
Table Sup 1 - Description of barn owl samples used in this study. An (*) in the last column highlight new sequences described in this study.
Sample Name	Population code	Latitude	Longitude	Sex_genetic	Mean Coverage (x)	BC_Spectro	MC1R	Bioproject
CH01	CH	46.8485	6.86458	Female	24.3327	0.280479	VV	PRJNA700797
CH02	CH	46.8339	6.95735	Male	17.1881	0.261603	VV	PRJNA925445	*
CH03	CH	46.9233	7.02261	Male	18.8442	0.255541	VV	PRJNA925445	*
CH04	CH	46.6791	6.82471	Male	16.6873	0.294699	VV	PRJNA925445	*
CH05	CH	46.8307	7.02119	Male	17.3614	0.261849	VV	PRJNA925445	*
CH06	CH	46.8485	6.86458	Male	14.9543	0.305592	VV	PRJNA925445	*
CH07	CH	46.6128	6.53268	Male	12.9754	0.292127	VV	PRJNA925445	*
CH08	CH	46.8485	6.86458	Male	17.0096	0.255515	VV	PRJNA925445	*
CH09	CH	46.7412	6.88086	Male	15.8887	0.294639	VI	PRJNA925445	*
CH10	CH	46.8823	6.97487	Male	21.7151	0.253519	VV	PRJNA700797
CH11	CH	46.8487	7.09526	Male	21.0097	0.309064	VV	PRJNA925445	*
CH12	CH	46.9096	6.98072	Female	21.0949	0.317539	VV	PRJNA925445	*
CH13	CH	46.7716	6.88093	Male	14.3107	0.253683	VV	PRJNA925445	*
CH14	CH	46.7419	6.8305	Female	26.1274	0.299009	VV	PRJNA925445	*
CH15	CH	46.9768	7.12979	Male	25.7481	0.316283	II	PRJNA700797
CH16	CH	46.6025	6.5838	Male	13.0799	0.310918	II	PRJNA925445	*
CH17	CH	46.6737	6.55257	Male	17.3894	0.305436	II	PRJNA925445	*
CH18	CH	46.7928	6.81025	Male	25.7793	0.315159	II	PRJNA700797
CH19	CH	46.858	6.96098	Male	14.6357	0.317775	II	PRJNA925445	*
CH20	CH	46.8107	6.88905	Male	19.7843	0.310325	II	PRJNA700797
CH21	CH	46.7283	6.54513	Male	25.2422	0.259214	VV	PRJNA700797
CH22	CH	46.8264	6.86538	Male	21.3477	0.308293	II	PRJNA700797
CH23	CH	46.8737	7.09825	Male	22.7859	0.25827	VV	PRJNA700797
CH24	CH	46.8768	6.89621	Male	19.525	0.294126	II	PRJNA925445	*
CH25	CH	46.8734	6.88517	Male	24.0181	0.2941	II	PRJNA700797
CH26	CH	46.6693	6.58185	Male	23.6668	0.290262	VV	PRJNA700797
CH27	CH	46.7811	6.71978	Male	18.7313	0.267086	VV	PRJNA925445	*
CH28	CH	46.9768	7.12979	Male	20.7256	0.346833	II	PRJNA925445	*
CH29	CH	46.8124	6.83197	Male	16.7108	0.256569	VV	PRJNA925445	*
CH30	CH	46.9901	7.08317	Male	19.7084	0.328931	II	PRJNA925445	*
DK01	DK	54.407	9.52	Female	23.1401	0.326846	II	PRJNA700797
DK02	DK	54.383	9.91	Male	14.7043	0.336182	VI	PRJNA700797
DK03	DK	53.979	10.14	Female	25.089	0.327612	VI	PRJNA700797
DK04	DK	53.81	9.49	Female	19.7926	0.371353	II	PRJNA700797
DK05	DK	53.908	9.37	Male	17.3914	0.356866	II	PRJNA700797
DK06	DK	54.478	10.13	Male	21.8495	0.358759	II	PRJNA700797
DK07	DK	53.961	9.33	Female	21.5426	0.31833	VI	PRJNA700797
DK08	DK	55.0092	9.61	Male	19.0817	0.332963	VI	PRJNA700797
DK09	DK	55.0783	8.67	Male	14.8197	0.366908	II	PRJNA700797
DK10	DK	55.0289	8.9	Female	16.0769	0.358146	VI	PRJNA700797
GB01	GB	57.605	-4.51202	Male	16.2421	0.255602	VV	PRJNA700797
GB02	GB	57.2574	-3.82508	Male	22.4025	0.254847	VV	PRJNA700797
GB05	GB	54.8399	-3.09147	Male	18.7763	0.261276	VV	PRJNA700797
GB06	GB	55.3839	-2.15938	Male	19.7238	0.253334	VV	PRJNA700797
GB07	GB	53.2224	-3.0499	Male	21.4273	0.261169	VV	PRJNA700797
GB08	GB	54.1141	-0.318743	Male	19.1589	0.251291	VV	PRJNA700797
GB09	GB	52.1439	-0.978493	Male	17.6383	0.259606	VV	PRJNA700797
GB10	GB	52.3815	0.937164	Male	16.0296	0.25652	VV	PRJNA700797
GB11	GB	50.3088	-5.09112	Male	21.757	0.258654	VV	PRJNA700797
GB12	GB	51.1589	-1.71539	Male	23.4413	0.257217	VV	PRJNA700797
GR01	GR	38.6089	21.3829	Male	22.5572	0.263554	VV	PRJNA727977
GR02	GR	37.9093	23.7151	Male	18.2643	0.312209	VI	PRJNA727977
GR03	GR	38.0268	23.8207	Male	20.547	0.25343	VV	PRJNA727977
GR04	GR	37.9763	23.0582	Female	15.8435	0.303804	VI	PRJNA727977
GR06	GR	38.8962	22.4453	Female	23.2679	0.283471	VV	PRJNA727977
GR07	GR	38.4369	21.353	Male	16.7477	0.311688	VV	PRJNA727977
GR08	GR	39.3308	21.7512	Female	21.0881	0.311216	VI	PRJNA727977
GR09	GR	38.6197	21.4069	Female	17.8794	0.337387	VI	PRJNA727977
GR10	GR	37.9654	23.9226	Male	19.4304	0.255757	VV	PRJNA727977
GR11	GR	37.0323	22.1201	Female	20.4578	0.286009	VV	PRJNA727977
IS01	IS	31.633	34.849	Female	20.2029	0.285076	VV	PRJNA727977
IS02	IS	32.471	35.502	Male	15.6726	0.257174	VV	PRJNA727977
IS04	IS	32.4515	35.4202	Female	15.4313	0.287172	VV	PRJNA727977
IS05	IS	32.471	35.502	Male	16.41	0.274709	VV	PRJNA727977
IS08	IS	33.103	35.611	Female	18.0434	0.279947	VV	PRJNA727977
IS09	IS	33.0892	35.6157	Female	14.9779	0.273765	VV	PRJNA727977
PT01	PT	39.9546	-8.71749	Female	22.7528	0.280963	VV	PRJNA700797
PT02	PT	38.8277	-8.7977	Male	19.0572	0.257218	VV	PRJNA700797
PT03	PT	38.4523	-8.13643	Male	22.6654	0.259317	VV	PRJNA700797
PT04	PT	38.8699	-8.84486	Female	22.1845	0.266896	VV	PRJNA700797
PT05	PT	39.6067	-8.9837	Female	22.3864	0.264244	VV	PRJNA700797
PT06	PT	39.5498	-8.8134	Female	14.3683	0.263337	VV	PRJNA700797
PT07	PT	38.5973	-8.6482	Female	21.9104	0.295583	VV	PRJNA700797
PT08	PT	39.6396	-8.72302	Female	21.0981	0.256721	VV	PRJNA700797
PT10	PT	38.5628	-8.43269	Male	12.1241	0.259835	VV	PRJNA700797
