## Supplementary material for "The genomic architecture of a continuous color polymorphism in the European barn owl (*Tyto alba*)": Table S2

### Sheet: Table_S2_GenesRegionsOfInterest
Table Sup 2 - Table presenting the genes annotated in the regions presented in figure 3b, c and d.
Region of Interest	Gene Name	Super Scaffold	Start	Stop
MATN2 variant	NIPAL2	Super-Scaffold_9	24450176	24501906
	POP1	Super-Scaffold_9	24521689	24546849
	RIDA	Super-Scaffold_9	24546903	24555261
	ERICH5	Super-Scaffold_9	24561046	24571254
	LOC116960468	Super-Scaffold_9	24571377	24572503
	RPL30	Super-Scaffold_9	24580977	24584906
	LOC116960473	Super-Scaffold_9	24584434	24584568
	MATN2	Super-Scaffold_9	24586247	24662782
	LAPTM4B	Super-Scaffold_9	24675967	24738432
	MTDH	Super-Scaffold_9	24757491	24797368
MC1R Variant	CPNE7	Super-Scaffold_26	22401769	22412632
	SULT2B1	Super-Scaffold_26	22415474	22418823
	DPEP1	Super-Scaffold_26	22418854	22424923
	CHMP1A	Super-Scaffold_26	22425813	22429655
	CDK10	Super-Scaffold_26	22429787	22433806
	SPATA2L	Super-Scaffold_26	22434019	22435382
	VPS9D1	Super-Scaffold_26	22435179	22441830
	ZNF276	Super-Scaffold_26	22441907	22448889
	FANCA	Super-Scaffold_26	22449184	22485878
	SPIRE2	Super-Scaffold_26	22492442	22500380
	TCF25	Super-Scaffold_26	22501003	22519401
	TUBB3 - MC1R	Super-Scaffold_26	22521649	22526547
	LOC116959496	Super-Scaffold_26	22552693	22558919
	LOC116960550	Super-Scaffold_26	22559747	22568673
	TANGO6	Super-Scaffold_26	22569721	22594724
	HAS3	Super-Scaffold_26	22596226	22601578
	CHTF8	Super-Scaffold_26	22601663	22603010
	UTP4	Super-Scaffold_26	22603064	22608888
	SNTB2	Super-Scaffold_26	22609802	22617072
	VPS4A	Super-Scaffold_26	22618106	22621843
	PDF	Super-Scaffold_26	22621555	22623577
	LOC122153875	Super-Scaffold_26	22623691	22624806
	COG8	Super-Scaffold_26	22624794	22627778
	NIP7	Super-Scaffold_26	22627809	22628989
	TMED6	Super-Scaffold_26	22629199	22632250
	TERF2	Super-Scaffold_26	22632621	22641822
Z variant	PIK3R1	Super-Scaffold_42	28064384	28124398
	SLC30A5	Super-Scaffold_42	28339664	28370683
	CCNB1	Super-Scaffold_42	28374386	28377447
	CENPH	Super-Scaffold_42	28377780	28385171
	MRPS36	Super-Scaffold_42	28385243	28392839
	CDK7	Super-Scaffold_42	28393150	28429595
	SERINC5	Super-Scaffold_42	28430640	28473951
	THBS4	Super-Scaffold_42	28477508	28523626
	MTX3	Super-Scaffold_42	28529253	28539259
	CMYA5	Super-Scaffold_42	28571912	28618089
	TENT2	Super-Scaffold_42	28622248	28669545
	LOC116965506	Super-Scaffold_42	28669596	28677073
	HOMER1	Super-Scaffold_42	28690307	28798809
	JMY	Super-Scaffold_42	28801786	28876171
	LOC104357116	Super-Scaffold_42	28903818	28923613
	DMGDH	Super-Scaffold_42	28923738	28968541
	ARSB	Super-Scaffold_42	28973352	29048154
	LHFPL2	Super-Scaffold_42	29077191	29204401
	LOC104365406	Super-Scaffold_42	29204040	29206580
	SCAMP1	Super-Scaffold_42	29210880	29260692
	AP3B1	Super-Scaffold_42	29300483	29461212
	TBCA	Super-Scaffold_42	29594642	29626100
	LOC116965510	Super-Scaffold_42	29646879	29652939
	LOC122154642	Super-Scaffold_42	29650507	29653003
	WDR41	Super-Scaffold_42	29700513	29744781
	PDE8B	Super-Scaffold_42	29725424	29805725
	LOC116965528	Super-Scaffold_42	29828695	29833607
	LOC116965530	Super-Scaffold_42	29833008	29833136
	AGGF1	Super-Scaffold_42	29835465	29860070
	LOC104362934 (CRHBP)	Super-Scaffold_42	29893179	29902228
	S100Z	Super-Scaffold_42	29915342	29918887
	F2RL1	Super-Scaffold_42	29938164	29944282
	F2R	Super-Scaffold_42	29977647	29986244
	IQGAP2	Super-Scaffold_42	29990457	30121259
	F2RL2	Super-Scaffold_42	30022874	30026926
	SV2C	Super-Scaffold_42	30132391	30256111
	POC5	Super-Scaffold_42	30416942	30446699
	ANKDD1B	Super-Scaffold_42	30446889	30480533
	POLK	Super-Scaffold_42	30484338	30521683
	CERT1	Super-Scaffold_42	30521776	30603405
	MED18	Super-Scaffold_42	30610677	30614102
	LOC122154639	Super-Scaffold_42	30613716	30618320
	HMGCR	Super-Scaffold_42	30620465	30643594
	ANKRD31	Super-Scaffold_42	30645958	30718125
	GCNT4	Super-Scaffold_42	30721038	30792928
	FAM169A	Super-Scaffold_42	30814444	30851424
	NSA2	Super-Scaffold_42	30853490	30858020
	GFM2	Super-Scaffold_42	30858065	30877674
	HEXB	Super-Scaffold_42	30877822	30896281
	ENC1	Super-Scaffold_42	30927354	30941117
