## Supplementary material for "The genomic architecture of a continuous color polymorphism in the European barn owl (*Tyto alba*)": Table S3

### Sheet: Sheet1
gene	Barn Owl's Super-Scaffold	Chicken Chromosome	Flycatcher Chromosome	Golden eagle Chromsome
MATN2	Super-Scaffold 9	Chr 2	Chr 2	Chr 4
TUBB3 - MC1R	Super-Scaffold 26	Chr 11	Chr 11	Chr 9
AGGF1	Super-Scaffold 42	Chr Z	Chr Z	Chr Z
